# Long-chain Polyunsaturated Fatty Acids Mitigate *In Vitro* Skeletal Muscle Wasting Induced by Colorectal Carcinoma Cells via a 15-LOX-dependent Pathway

**DOI:** 10.64898/2026.05.22.726995

**Authors:** Xinyue Lu, Krishna Rao Maddipati, James F. Markworth

## Abstract

Up to 50% of adults with colorectal cancer (CRC) are at risk of progressive involuntary loss of skeletal muscle mass and function known as cachexia. Available options to prevent and treat cachexia in cancer survivors are currently limited. Long-chain polyunsaturated fatty acids (LC-PUFAs) and their bioactive metabolites, termed specialized pro-resolving lipid mediators (SPMs), promote the resolution of inflammation and support muscle growth and repair. However, prior studies of cachexia have mainly focused on fish oil supplements, and it is not fully understood how different individual omega-3 (n-3) and omega-6 (n-6) LC-PUFAs mediate CRC-induced muscle wasting. In addition, the crosstalk between cancer cells, the host immune system, and skeletal muscle cells in response to LC-PUFA treatments remains unclear. This study aimed to examine the effects of n-3 and n-6 LC-PUFAs on CRC-induced muscle wasting and the underlying cellular and molecular mechanisms involved. Using murine C2C12 skeletal muscle cells and CT26 colorectal carcinoma cells, we investigated the impacts of LC-PUFAs including arachidonic acid (ARA, 20:4n-6), eicosapentaenoic acid (EPA, 20:5n-3), docosapentaenoic acid (DPA, 22:5n-3), and docosahexaenoic acid (DHA, 22:6n-3) on CT26-induced muscle cell wasting in the presence or absence of lipoxygenase (LOX) inhibitors such as NDGA or BLX-3887. We also examined the lipidomic profile of C2C12-CT26 co-cultures in response to individual LC-PUFA treatments. Our results suggest that LC-PUFAs including ARA, EPA, DHA, and DPA each individually protect against CRC-induced muscle cell wasting *in vitro*, and these protective effects are dependent on 15-LOX activity. Furthermore, we found that C2C12-CT26 co-culture produced mature SPMs in response to individual PUFA treatments. Taken together, this study suggests that individual n-3 and n-6 LC-PUFAs can mitigate CRC-associated cachexia primarily by producing 15-LOX-derived bioactive lipid mediators.
