## Supplemental Table 1 for "Long-chain Polyunsaturated Fatty Acids Mitigate *In Vitro* Skeletal Muscle Wasting Induced by Colorectal Carcinoma Cells via a 15-LOX-dependent Pathway"

### Sheet: Table S1A
Supplemental Table 1A: Lipid mediator concentration (pg/mL) in conditioned cell culture media samples obtained from C2C12 myotubes or CT26 + C2C12 myotubes supplemented with LC-PUFAs including ARA, EPA, DPA, or DHA
Substrate	Pathway	Analyte	C2C12			CT26			CT26 + ARA			CT26 + EPA			CT26 + DPA			CT26 + DHA			Relative concentration
ARA 20:4n-6	COX	TXB2	575.499	±	22.2519	568.719	±	75.2724	380.148	±	231.291	546.613	±	29.1407	500.369	±	62.2277	443.908	±	20.4998	50	100	150	200	250	300	350	400
		PGD2	ND			ND			10197.7	±	2105.23	4141.6	±	652.25	4312.69	±	214.786	1061.18	±	133.701	Low						High
		PGE2	183.012	±	14.2887	9892.72	±	7408.26	62087.7	±	8978.69	8927.32	±	1248.52	3054.46	±	366.626	2656.94	±	89.0334
		PGF2a	ND			2055.23	±	1672.47	15050.5	±	2933.3	ND			ND			295.707	±	14.5735
		PGJ2	ND			102.217	±	66.2739	671.744	±	152.029	628.358	±	524.206	236.236	±	125.183	403.285	±	202.226
		15-keto PGE2	ND			ND			ND			ND			100.666	±	24.7847	ND
		13_14-dh-15k-PGE2	ND			727.76	±	444.559	4504.52	±	917.209	3990.42	±	415.03	705.912	±	31.3896	563.273	±	34.7443
		Bicyclo PGE2	ND			307.668	±	188.099	2091.52	±	454.814	ND			ND			ND
		19(R)-OH PGE2 & 20-OH PGE2	1041.56	±	131.497	778.117	±	90.217	1176.18	±	294.026	944.941	±	0.605577	569.324	±	42.6775	562.141	±	200.302
		PGA2	ND			434.449	±	376.269	2802.88	±	705.427	ND			ND			2150.83	±	1082.32
		D12-PGJ2	ND			3417.89	±	2042.45	19687.5	±	3699.11	1343.12	±	63.5814	1542.97	±	244.058	1000.63	±	170.332
		15d-D12_14-PGJ2	ND			ND			ND			74.7652	±	17.9666	132.838	±	4.61752	ND
		13_14-dh-15k-PGD2	ND			ND			ND			ND			ND			ND
		15-keto PGF2a	ND			743.97	±	569.98	4778.13	±	696.964	1720.35	±	199.149	302.555	±	27.8573	345.794	±	60.3245
		13_14-dh-15k-PGF2a	ND			ND			ND			ND			ND			ND
		19(R)-OH PGF2a & 20-OH PGF2a	ND			55.9321	±	29.9472	83.2448	±	53.8035	47.9919	±	29.6299	ND			65.872	±	5.17053
		8-isoPGF2a & 11bPGF2a	ND			352.077	±	310.159	1920.01	±	983.852	ND			102.601	±	53.0823	99.9216	±	14.1882
		iPF-VI	122.433	±	20.5829	239.027	±	156.092	1383.17	±	190.371	ND			ND			ND
		6_15-diketo PGFa	ND			ND			336.094	±	168.062	ND			ND			ND
		6-keto PGF1a	1327.9	±	282.718	6732.5	±	4922.96	54343	±	9246.64	1154.88	±	203.811	ND			344.617	±	177.907
		12-HHTrE	9.9396	±	1.27225	ND			119.838	±	29.1516	7.33884	±	3.79049	ND			ND
		6-keto PGE1	ND			ND			ND			ND			ND			ND
		tetranor PGEM	ND			ND			ND			ND			ND			ND
		11-dh-TXB2	ND			34.8486	±	17.6185	ND			ND			ND			ND
		2_3-dinor TXB2	ND			30.4577	±	15.8972	ND			ND			ND			ND
		11-dh-2_3-dinor TXB2	524.174	±	194.883	349.123	±	177.297	607.115	±	177.411	269.585	±	90.7099	461.572	±	147.329	162.98	±	65.7249
	5-LOX	5-HETE	20.143	±	3.19225	96.6211	±	72.3383	526.064	±	91.8283	52.6139	±	7.08112	48.4107	±	3.37078	43.4486	±	7.19852
		LTB4	ND			13.6565	±	4.41924	47.8717	±	3.81443	10.9093	±	1.91441	21.347	±	3.53138	15.3962	±	0.980784
		5-oxoETE	6.47001	±	3.31877	15.8468	±	11.2845	72.8059	±	5.55744	ND			ND			14.2674	±	2.39632
		5(S)_6(S)-DiHETE	0.707262	±	0.358011	ND			ND			5.04368	±	0.350161	1.47852	±	0.296431	5.68592	±	0.568406
		20-hydroxy LTB4	ND			ND			1.71924	±	0.830978	ND			ND			ND
		12-OxoLTB4	ND			ND			ND			ND			ND			ND
		20-COOH LTB4	ND			ND			ND			ND			ND			ND
		18-carboxy dinor LTB4	ND			ND			ND			ND			ND			ND
	8-LOX	8-HETE	65.6288	±	12.6148	109.39	±	31.2583	240.224	±	41.3546	118.653	±	5.16695	128.545	±	4.54496	113.621	±	6.17511
	12-LOX	12-HETE	140.77	±	5.12953	290.253	±	64.6958	415.717	±	52.6146	344.663	±	29.2506	325.651	±	28.8695	369.142	±	24.4113
		12-OxoETE	ND			ND			ND			ND			ND			ND
		tetranor 12-HETE	75.8538	±	5.25988	104.772	±	54.0698	408.864	±	88.0045	135.367	±	9.94413	121.032	±	15.7424	197.193	±	1.93067
		5(S)_12(S)-DiHETE	2.99365	±	0.815776	1.63133	±	0.754009	3.57072	±	0.332241	2.81779	±	1.62065	4.47297	±	0.985667	ND
	15-LOX	15-HETE	83.9815	±	10.5429	179.231	±	51.4868	393.367	±	38.9404	182.449	±	23.3792	143.771	±	12.3338	159.947	±	13.1785
		15-OxoETE	21.5627	±	11.423	ND			37.4208	±	18.9796	ND			ND			ND
		5(S)_15(S)-DiHETE	ND			ND			ND			ND			ND			4.1763	±	2.03039
		8(S)_15(S)-DiHETE	2.29455	±	0.663204	1.98203	±	0.941245	ND			ND			ND			ND
	CYP	11(12)-EpETrE	7.61304	±	0.557693	15.8226	±	3.66377	22.9178	±	4.8701	14.1458	±	1.17853	19.0159	±	1.70197	12.9061	±	0.912744
		14(15)-EpETrE	1.56869	±	0.721654	3.42582	±	2.48567	5.19492	±	2.54941	3.77686	±	0.374043	4.68593	±	0.954189	3.14102	±	1.58398
		5_6-DiHETrE	ND			ND			0.65161	±	0.258609	ND			ND			ND
		8_9-DiHETrE	1.32581	±	0.198707	1.83597	±	0.257711	ND			2.78805	±	0.490739	1.80931	±	0.837363	1.43874	±	0.677193
		11_12-DiHETrE	ND			1.8868	±	1.22618	7.708	±	1.67843	3.26096	±	0.865969	2.31473	±	0.214912	3.31865	±	0.0786166
		14_15-DiHETrE	ND			ND			ND			ND			ND			ND
		20-HETE	ND			ND			ND			1709.98	±	130.547	1295.37	±	138.376	3799.07	±	69.5051
		5(6)-EpETrE	ND			ND			ND			ND			ND			ND
		8(9)-EpETrE	ND			ND			ND			ND			1.38426	±	0.838844	0.771172	±	0.352864
	SPMs	LXA4	ND			ND			1871.59	±	322.936	248.044	±	30.7815	425.876	±	40.5291	154.874	±	9.4318
		15-epi LXA4	ND			ND			ND			987.762	±	140.453	1057.13	±	17.6193	125.076	±	11.0933
		15-oxo LXA4	ND			ND			ND			214.831	±	20.9776	148.62	±	49.7638	40.7503	±	20.7114
		LXB4	ND			ND			ND			ND			ND			ND
		AT-LXB4	ND			ND			283.938	±	40.7412	686.774	±	94.1039	803.883	±	21.0762	264.512	±	24.71
	Non-enzymatic	9-HETE	37.8362	±	2.19795	81.8571	±	13.5359	151.707	±	22.4948	88.0274	±	3.58943	94.1998	±	3.94957	92.4292	±	7.31141
		11-HETE	113.497	±	6.98677	312.008	±	88.8541	792.62	±	103.001	279.662	±	33.722	282.564	±	11.7464	292.881	±	5.15264
EPA 20:5n-3	COX	PGD3	ND			ND			ND			13804.1	±	569.88	ND			1375.66	±	190.01
		PGE3	ND			ND			ND			ND			ND			ND
		PGF3a	328.35	±	86.4026	454.802	±	141.806	441.675	±	93.0912	ND			ND			ND
		15d-D12_14-PGJ3	ND			ND			ND			ND			ND			ND
		TXB3	ND			ND			ND			ND			ND			ND
		11-dh TXB3	ND			ND			154.799	±	89.665	ND			ND			ND
	5-LOX	LTB5	2.16528	±	0.582491	2.27736	±	0.377682	2.75069	±	0.0850002	117.78	±	18.3432	52.4592	±	2.70101	187.663	±	11.0647
		5-HEPE	ND			ND			ND			363.595	±	71.0367	202.425	±	5.38159	148.795	±	21.8322
	8-LOX	8-HEPE	27.1983	±	2.59692	38.4566	±	3.50678	42.5372	±	3.95263	216.53	±	32.1071	98.5683	±	9.17957	210.205	±	26.1545
	12-LOX	12-HEPE	33.0281	±	1.91194	66.3268	±	8.78493	66.7824	±	5.7793	242.261	±	33.8562	145.036	±	11.1816	178.792	±	31.8974
	15-LOX	15-HEPE	22.5067	±	1.32428	42.2969	±	3.04164	49.0714	±	1.96648	127.151	±	24.1872	86.8499	±	3.17221	185.552	±	42.0329
		5(S)_15(S)-DiHEPE	5.52075	±	0.686837	5.22308	±	1.49933	ND			ND			ND			ND
	CYP	5_6-DiHETE(EPA)	ND			ND			1.48153	±	0.905254	ND			ND			ND
		8(9)-EpETE	ND			ND			ND			ND			ND			ND
		11(12)-EpETE	4.32895	±	1.40453	6.68969	±	0.643402	8.58519	±	0.756121	66.6133	±	12.0051	19.2598	±	2.30919	30.0909	±	3.19824
		14(15)-EpETE	ND			ND			ND			ND			ND			ND
		17(18)-EpETE	ND			ND			ND			10.6301	±	6.11095	11.527	±	5.72857	ND
		18-HEPE	49.3315	±	1.49881	86.8038	±	20.1769	79.1439	±	9.09824	1639.21	±	146.488	2824.08	±	435.243	3491.39	±	421.839
	SPM	LXA5	ND			ND			ND			1934.27	±	68.6419	67.314	±	5.99947	72.7734	±	6.1408
		RvE1	19.711	±	2.872	48.3253	±	41.2783	274.44	±	137.575	2941.82	±	261.795	1689.44	±	168.475	71.3733	±	7.12218
		RvE2	ND			ND			ND			135.022	±	27.2983	1202.87	±	76.5056	143.214	±	7.73199
		RvE3	0.578694	±	0.350951	ND			1.42125	±	0.643988	2.84308	±	0.131492	2.17321	±	0.596715	1.96022	±	0.944586
	Non-enzymatic	9-HEPE	21.4506	±	3.60494	35.0488	±	1.54274	46.5056	±	4.42313	286.82	±	30.2607	87.9212	±	3.97655	148.444	±	12.8242
		11-HEPE	16.1934	±	3.0737	32.4505	±	7.90078	64.2694	±	9.03196	219.691	±	38.1872	144.191	±	18.8069	170.641	±	26.5513
DHA 22:6n-3	5-LOX	4-HDoHE	40.1197	±	4.28982	43.6999	±	7.20814	47.3971	±	6.14291	59.4522	±	2.50338	55.9196	±	5.89122	1022.17	±	102.128
		7-HDoHE	16.5432	±	2.57944	17.7658	±	2.50564	27.2747	±	6.76243	26.2257	±	1.26428	28.6629	±	2.27872	2600.95	±	58.836
	12-LOX	14-HDoHE	24.0001	±	4.33162	31.085	±	6.04998	39.1085	±	5.68728	42.7513	±	7.41885	36.8587	±	1.96062	636.603	±	90.0158
	15-LOX	17-HDoHE	ND			ND			ND			ND			ND			386.803	±	40.8326
	CYP	7(8)-EpDPE	ND			1.27561	±	0.597104	1.02053	±	0.60589	1.39257	±	0.632016	ND			1.97687	±	0.49788
		10(11)-EpDPE	ND			1.32776	±	0.85296	ND			ND			ND			ND
		13(14)-EpDPE	2.25984	±	1.36145	ND			ND			ND			ND			ND
		16(17)-EpDPE	ND			ND			ND			ND			1.54737	±	0.236574	16.3988	±	4.70279
		19(20)-EpDPE	ND			1.8382	±	1.32566	2.89449	±	1.38023	1.99489	±	0.973631	ND			ND
		19_20-DiHDoPE	6.47703	±	1.15862	9.30255	±	2.82201	8.79416	±	1.51444	12.4959	±	3.79797	18.4286	±	2.58001	276.336	±	16.4725
	SPM	RvD1 & AT-RvD1	9.91512	±	4.92677	ND			10.9601	±	5.43596	11.3124	±	7.12543	ND			1793.8	±	197.715
		RvD2	ND			ND			ND			ND			132.94	±	6.33861	ND
		RvD3	ND			12.1196	±	6.29368	8.67411	±	4.62171	ND			ND			11999.7	±	1889.01
		RvD4	ND			ND			ND			ND			5.92657	±	2.93303	ND
		RvD5	4.81401	±	2.76236	60.1199	±	18.2606	ND			ND			49.633	±	18.7938	2289.22	±	228.011
		8-oxoRvD1	ND			ND			12.6796	±	4.50785	8.42532	±	4.24779	8.63138	±	4.86297	121.956	±	6.76532
		17-oxoRvD1	ND			28.2233	±	5.97989	ND			ND			ND			10.7194	±	6.43432
		RvD6 (4_17-DiHDoHE)	ND			31.2584	±	7.91781	19.4219	±	13.9542	23.6935	±	12.7191	ND			103.429	±	5.84048
		AT-RvD3	5.93176	±	2.9079	13.4228	±	10.8038	8.27037	±	5.61891	ND			28.4648	±	14.1704	3646.74	±	408.94
		AT-RvD4	ND			ND			ND			36.8994	±	18.8362	15.6894	±	1.18998	ND
		AT-RvD6 (4_17-DiHDoHE)	ND			ND			ND			25.3335	±	15.7003	446.801	±	18.9192	57.6369	±	8.75154
		PD1	ND			ND			ND			ND			ND			1.98281	±	0.327805
		PDx(10S_17S-DiHDoHE)	ND			ND			ND			ND			ND			197.948	±	3.6354
		AT-PD1	ND			ND			ND			ND			ND			1.41153	±	0.638885
		22-OH-PD1	ND			ND			ND			ND			ND			ND
		Maresin1	0.374564	±	0.120678	ND			ND			ND			ND			ND
		Maresin2	ND			ND			2.50204	±	0.284953	1.47023	±	0.134852	2.66481	±	0.812106	45.9201	±	1.8984
	Non-enzymatic	8-HDoHE	18.5671	±	1.10977	31.6894	±	5.53907	47.3416	±	7.42612	64.3936	±	6.02314	112.92	±	4.96277	3729.9	±	326.721
		10-HDoHE	19.2452	±	2.89231	39.8809	±	6.47228	38.8843	±	7.20234	45.2225	±	7.56976	49.2697	±	2.20968	752.756	±	120.775
		11-HDoHE	16.1267	±	2.56959	32.198	±	6.37957	36.9458	±	6.26079	40.554	±	0.757431	60.3584	±	1.3557	1024.89	±	89.5713
		13-HDoHE	27.5043	±	10.0164	27.9168	±	3.95086	43.7695	±	7.30059	43.3163	±	7.04647	30.044	±	5.8859	628.806	±	63.3767
		16-HDoHE	37.9176	±	2.31652	51.3985	±	6.59046	68.4454	±	9.63311	83.0328	±	8.84343	103.642	±	7.24019	4258.5	±	546.521
		20-HDoHE	51.1679	±	9.57833	57.221	±	9.6525	67.1597	±	8.69514	71.1651	±	7.83066	85.0256	±	10.983	2893.28	±	395.42
DPA 22:5n-3	SPM	AT-RvD5(n-3_DPA) (7_17-DiHDoPE)	3.26789	±	1.7631	ND			24.0029	±	6.57662	12.3685	±	6.76166	16.6862	±	8.45351	ND
		RvD5(n-3_DPA) (7_17-DiHDoPE)	12.3693	±	6.1905	14.4212	±	9.97315	12.1471	±	6.01105	ND			48.8648	±	7.42471	ND
		PD1(n-3_DPA)	0.373207	±	0.135399	1.97344	±	0.974744	2.22874	±	1.46667	ND			ND			64.2048	±	3.27868
		MaR1(n-3_DPA)	1.60364	±	0.734585	2.0692	±	1.0161	2.57889	±	1.23706	2.81145	±	1.86666	ND			46.0821	±	3.65832
DGLA 20:3n-6	COX	PGE1	ND			ND			ND			ND			ND			ND
		PGF1a	ND			ND			ND			ND			ND			ND
		15-keto PGE1	27.8728	±	22.0283	ND			ND			4562.67	±	2373	351.666	±	201.326	718.863	±	359.573
		Bicyclo PGE1	18.1051	±	9.39253	115.438	±	68.0187	518.33	±	114.391	702.41	±	123.706	2019.42	±	131.429	2402.02	±	229.303
		19(R)-hydroxy PGE1	138.673	±	34.8272	80.0929	±	48.5188	253.141	±	148.768	179.184	±	56.6501	97.8374	±	62.8841	115.852	±	11.6335
		2_3-dinor PGE1	16.1886	±	8.03448	75.6572	±	19.8048	397.447	±	91.7665	50.7461	±	10.6566	71.9429	±	11.2999	36.4149	±	11.3403
		13_14-dh-PGE1	65.2663	±	32.5722	94.2178	±	28.9017	159.524	±	21.7634	144.944	±	46.0576	145.293	±	11.8297	105.697	±	18.3133
		13_14-dh-15k-PGE1	ND			ND			ND			ND			220.383	±	20.5269	130.073	±	65.1034
		D17-PGE1	ND			ND			ND			ND			ND			ND
		15(R)-PGE1	ND			ND			ND			ND			ND			ND
LA 18:2n-6	12-LOX	9-OxoODE	497.959	±	292.467	697.366	±	355.964	702.821	±	356.109	ND			802.58	±	22.8762	857.367	±	68.0391
	15-LOX	13-HOTrE	540.139	±	68.0029	529.123	±	28.4519	562.157	±	55.2134	571.597	±	24.1575	431.691	±	52.5466	457.232	±	37.5833
		13-OxoODE	ND			ND			ND			ND			ND			ND
	Non-enzymatic	9-HODE	1186.66	±	170.655	904.839	±	185.994	901.303	±	113.786	660.651	±	247.652	571.606	±	79.7961	664.527	±	76.6427
		13-HODE	9484.03	±	867.158	12535.1	±	1257.77	13012.7	±	1319.67	12437.2	±	1072.05	10827.5	±	885.469	11113.4	±	635.037
ALA 18:3n-3	5-LOX	9-OxoOTrE	70.3183	±	12.9656	95.6095	±	8.27037	83.9391	±	12.0929	69.9471	±	2.48801	66.394	±	5.09047	48.6256	±	1.71463
		9-HOTrE	ND			ND			ND			ND			ND			ND
	CYP	9(10)-EpOME	171.142	±	5.26583	167.852	±	13.7587	205.085	±	22.0248	177.692	±	27.7021	135.225	±	4.8901	135.785	±	12.4406
		12(13)-EpOME	161.073	±	8.08651	160.55	±	13.3382	183.966	±	9.53336	165.656	±	21.6496	134.971	±	6.68713	126.391	±	9.475
		9_10-DiHOME	19.273	±	2.46256	32.4261	±	3.5623	38.5679	±	4.79013	23.0399	±	5.64961	25.9494	±	1.27607	17.9834	±	1.08059
		12_13-DiHOME	15.6569	±	3.73697	30.5331	±	5.71134	34.4936	±	8.87163	42.8485	±	10.6171	28.3213	±	3.09186	38.2007	±	10.1193
GLA 18:3n-6	5-LOX	8-HETrE	36.2901	±	2.30926	59.9733	±	6.33951	80.7461	±	5.38785	85.1874	±	4.8903	90.6849	±	0.406428	93.18	±	6.94732
		5-HETrE	103.917	±	13.0699	65.7876	±	2.44441	68.8048	±	8.49377	71.6561	±	7.43001	70.8043	±	2.96847	39.2045	±	19.8176
	15-LOX	13-HOTrE(g)	ND			ND			ND			ND			ND			ND
EDA 20:2n-6	COX	11-HEDE	18.8392	±	0.866083	21.7338	±	1.3701	24.5158	±	0.654562	24.65	±	3.37069	17.7988	±	0.300533	28.5121	±	7.44922
	Non-enzymatic	15-HEDE	13.1677	±	0.893524	16.732	±	4.78255	9.10565	±	1.16738	12.6045	±	3.68178	10.4383	±	3.36819	14.5325	±	2.81232
		15-OxoEDE	2.91321	±	1.72436	ND			ND			6.12433	±	1.10332	3.47449	±	1.72848	ND

### Sheet: Table S1B
Supplemental Table 1B: Lipid mediator peak signal-to-noise (S/N) ratios in conditioned cell culture media samples obtained from C2C12 myotubes or CT26 + C2C12 myotubes supplemented with LC-PUFAs including ARA, EPA, DPA, or DHA
Substrate	Pathway	Analyte	C2C12			CT26			CT26 + ARA			CT26 + EPA			CT26 + DPA			CT26 + DHA			Signal-to-noise ratio
ARA 20:4n-6	COX	TXB2	42.3937	±	1.68875	34.0127	±	8.127	13.3725	±	2.17843	28.7095	±	0.304946	26.1441	±	1.76124	28.3837	±	0.696801	≤3	3-to-5	≥5
		PGD2	<LOD			<LOD			10.4475	±	0.137854	13.4955	±	1.62334	16.5185	±	1.01879	9.08899	±	0.666543	<LOD	<LOQ	>LOQ
		PGE2	12.3408	±	0.931	56.4705	±	5.79248	51.2648	±	2.2964	25.8806	±	2.23712	25.9976	±	2.65693	33.7348	±	2.94335
		PGF2a	<LOD			32.7663	±	12.1234	66.121	±	1.55885	<LOD			<LOD			8.87211	±	0.572751
		PGJ2	<LOD			6.43609	±	3.79544	10.4967	±	3.43028	7.42883	±	3.74979	5.09794	±	2.82583	9.39905	±	4.70015
		15-keto PGE2	<LOD			<LOD			<LOD			<LOD			5.94962	±	1.32434	<LOD
		13_14-dh-15k-PGE2	<LOD			33.4591	±	12.5509	79.5739	±	3.03058	30.0492	±	1.07549	16.2589	±	2.45318	20.7391	±	3.2719
		Bicyclo PGE2	<LOD			3.54534	±	1.87084	5.70019	±	1.98981	<LOD			<LOD			<LOD
		19(R)-OH PGE2 & 20-OH PGE2	257.656	±	63.4104	295.332	±	93.2271	250.228	±	67.0898	279.66	±	32.2843	169.815	±	24.9699	224.321	±	78.1664
		PGA2	<LOD			8.58778	±	5.86936	16.4012	±	1.97538	<LOD			<LOD			11.6623	±	5.87731
		D12-PGJ2	<LOD			65.5308	±	17.9291	119.539	±	24.7449	38.4135	±	5.21409	37.1414	±	2.99644	39.635	±	3.713
		15d-D12_14-PGJ2	<LOD			<LOD			<LOD			13.085	±	0.757717	22.0127	±	0.926166	<LOD
		13_14-dh-15k-PGD2	<LOD			<LOD			<LOD			<LOD			<LOD			<LOD
		15-keto PGF2a	<LOD			27.2677	±	4.28907	29.3384	±	1.08152	19.8065	±	1.47404	15.152	±	0.905201	23.1311	±	3.31295
		13_14-dh-15k-PGF2a	<LOD			<LOD			<LOD			<LOD			<LOD			<LOD
		19(R)-OH PGF2a & 20-OH PGF2a	<LOD			20.2089	±	10.2092	23.1753	±	12.0717	18.7194	±	9.92447	<LOD			30.0453	±	0.819894
		8-isoPGF2a & 11bPGF2a	<LOD			3.88027	±	1.94032	5.01439	±	2.51526	<LOD			3.93515	±	0.252267	6.52612	±	0.445728
		iPF-VI	14.1064	±	1.96782	11.7018	±	2.01728	19.4914	±	0.768525	<LOD			<LOD			<LOD
		6_15-diketo PGFa	<LOD			<LOD			21.0518	±	11.2796	<LOD			<LOD			<LOD
		6-keto PGF1a	118.924	±	25.4746	256.976	±	104.948	736.855	±	114.8	58.9683	±	4.5027	<LOD			38.9473	±	0.875901
		12-HHTrE	5.17094	±	0.237379	<LOD			37.8355	±	9.42448	4.20759	±	0.207778	<LOD			<LOD
		6-keto PGE1	<LOD			<LOD			<LOD			<LOD			<LOD			<LOD
		tetranor PGEM	<LOD			<LOD			<LOD			<LOD			<LOD			<LOD
		11-dh-TXB2	<LOD			5.79934	±	2.9037	<LOD			<LOD			<LOD			<LOD
		2_3-dinor TXB2	<LOD			7.73332	±	3.92446	<LOD			<LOD			<LOD			<LOD
		11-dh-2_3-dinor TXB2	93.7541	±	18.5718	89.7159	±	14.2388	82.4733	±	6.80048	51.459	±	2.89451	61.072	±	13.825	39.0762	±	5.20481
	5-LOX	5-HETE	15.5159	±	3.91741	57.7918	±	33.738	300.935	±	100.332	19.6689	±	1.3635	22.1323	±	2.53089	19.0588	±	2.86514
		LTB4	<LOD			24.2415	±	6.70636	58.8575	±	4.60185	13.3741	±	1.1521	13.5671	±	1.378	17.7667	±	3.77281
		5-oxoETE	5.84623	±	3.05246	29.5883	±	17.5607	60.5291	±	10.2495	<LOD			<LOD			14.1315	±	2.35972
		5(S)_6(S)-DiHETE	4.97236	±	0.933188	<LOD			<LOD			18.1176	±	4.28772	6.77131	±	1.44478	10.897	±	1.17705
		20-hydroxy LTB4	<LOD			<LOD			11.0764	±	2.4378	<LOD			<LOD			<LOD
		12-OxoLTB4	<LOD			<LOD			<LOD			<LOD			<LOD			<LOD
		20-COOH LTB4	<LOD			<LOD			<LOD			<LOD			<LOD			<LOD
		18-carboxy dinor LTB4	<LOD			<LOD			<LOD			<LOD			<LOD			<LOD
	8-LOX	8-HETE	53.3359	±	3.95052	88.1894	±	17.1556	148.795	±	22.0377	84.5556	±	6.49802	98.5742	±	2.728	60.1981	±	2.16733
	12-LOX	12-HETE	122.92	±	4.31946	157.375	±	7.57054	200.349	±	21.1795	193.095	±	12.4387	180.716	±	10.5323	157.051	±	7.14348
		12-OxoETE	<LOD			<LOD			<LOD			<LOD			<LOD			<LOD
		tetranor 12-HETE	39.2942	±	1.0408	40.6254	±	11.1871	64.8369	±	5.93999	10.8964	±	1.3561	11.1082	±	0.641637	4.99734	±	0.793427
		5(S)_12(S)-DiHETE	8.46198	±	0.360113	8.28038	±	1.15225	6.27752	±	0.671521	7.45556	±	2.34988	7.26991	±	0.975719	<LOD
	15-LOX	15-HETE	37.298	±	4.63278	70.6406	±	15.6349	127.451	±	2.89522	58.2332	±	9.94418	60.8511	±	4.56672	49.3413	±	2.26722
		15-OxoETE	9.3913	±	1.44205	<LOD			8.3164	±	0.333929	<LOD			<LOD			<LOD
		5(S)_15(S)-DiHETE	<LOD			<LOD			<LOD			<LOD			<LOD			3.03408	±	1.52124
		8(S)_15(S)-DiHETE	6.03904	±	0.533212	7.06498	±	1.0974	<LOD			<LOD			<LOD			<LOD
	CYP	11(12)-EpETrE	21.7115	±	1.62117	32.4127	±	2.45412	30.9751	±	5.89696	33.1821	±	3.11913	43.3519	±	5.01177	31.9433	±	3.23752
		14(15)-EpETrE	6.37401	±	0.334599	9.20617	±	0.551065	11.1706	±	2.56479	9.84378	±	2.13429	9.88311	±	0.211928	6.39481	±	0.311013
		5_6-DiHETrE	<LOD			<LOD			16.0862	±	2.46315	<LOD			<LOD			<LOD
		8_9-DiHETrE	7.39264	±	1.38944	8.75315	±	0.68357	<LOD			7.15561	±	1.10476	5.92577	±	0.332423	6.16639	±	0.543252
		11_12-DiHETrE	<LOD			8.46734	±	2.04608	12.4971	±	3.4156	7.25152	±	1.41433	5.53446	±	1.08767	8.94205	±	0.873414
		14_15-DiHETrE	<LOD			<LOD			<LOD			<LOD			<LOD			<LOD
		20-HETE	<LOD			<LOD			<LOD			86.4577	±	4.89172	58.243	±	5.92061	110.893	±	3.99134
		5(6)-EpETrE	<LOD			<LOD			<LOD			<LOD			<LOD			<LOD
		8(9)-EpETrE	<LOD			<LOD			<LOD			<LOD			7.17036	±	0.633483	8.48243	±	1.9318
	SPMs	LXA4	<LOD			<LOD			35.9671	±	2.62767	6.31862	±	0.53646	9.23726	±	0.578762	11.4986	±	2.33225
		15-epi LXA4	<LOD			<LOD			<LOD			72.925	±	4.0464	51.3814	±	3.11167	21.8747	±	0.547088
		15-oxo LXA4	<LOD			<LOD			<LOD			14.1468	±	1.91155	9.65919	±	1.64778	6.01197	±	0.205843
		LXB4	<LOD			<LOD			<LOD			<LOD			<LOD			<LOD
		AT-LXB4	<LOD			<LOD			17.4601	±	1.29851	42.5097	±	2.79187	54.7064	±	2.86973	26.2608	±	1.88742
	Non-enzymatic	9-HETE	43.4131	±	0.661231	65.9751	±	10.153	74.5409	±	3.68173	67.7248	±	1.7175	64.6201	±	2.1642	53.9463	±	3.25736
		11-HETE	72.4644	±	7.54801	119.512	±	8.34505	149.975	±	10.1966	64.9058	±	4.1124	74.7041	±	4.563	54.8944	±	3.26843
EPA 20:5n-3	COX	PGD3	<LOD			<LOD			<LOD			25.3315	±	1.73918	<LOD			12.3047	±	0.849953
		PGE3	<LOD			<LOD			<LOD			<LOD			<LOD			<LOD
		PGF3a	18.2097	±	2.20943	12.2804	±	3.13707	6.66157	±	0.918901	<LOD			<LOD			<LOD
		15d-D12_14-PGJ3	<LOD			<LOD			<LOD			<LOD			<LOD			<LOD
		TXB3	<LOD			<LOD			<LOD			<LOD			<LOD			<LOD
		11-dh TXB3	<LOD			<LOD			13.1514	±	6.66973	<LOD			<LOD			<LOD
	5-LOX	LTB5	9.14216	±	0.133267	11.8969	±	3.40069	4.7172	±	0.578353	63.0224	±	3.15378	41.0373	±	1.26215	57.674	±	1.95103
		5-HEPE	<LOD			<LOD			<LOD			134.19	±	21.9813	69.9001	±	1.86471	38.2519	±	3.77988
	8-LOX	8-HEPE	25.8124	±	2.47488	33.9302	±	5.36858	32.0469	±	5.24478	95.6832	±	8.89268	55.1135	±	0.973349	78.7148	±	3.34703
	12-LOX	12-HEPE	39.2481	±	4.42982	69.6762	±	6.31009	54.0028	±	3.22039	116.958	±	12.3219	75.7413	±	3.31791	63.7838	±	6.427
	15-LOX	15-HEPE	17.7448	±	1.29554	16.3767	±	0.848509	15.052	±	0.588419	34.635	±	4.01756	20.9839	±	1.56218	37.3662	±	7.87938
		5(S)_15(S)-DiHEPE	14.7414	±	3.00952	10.8838	±	1.41822	<LOD			<LOD			<LOD			<LOD
	CYP	5_6-DiHETE(EPA)	<LOD			<LOD			6.60513	±	0.23986	<LOD			<LOD			<LOD
		8(9)-EpETE	<LOD			<LOD			<LOD			<LOD			<LOD			<LOD
		11(12)-EpETE	20.5366	±	5.39177	26.3772	±	1.39339	21.8626	±	2.56236	77.1214	±	4.5534	27.2642	±	2.15343	41.2604	±	2.2692
		14(15)-EpETE	<LOD			<LOD			<LOD			<LOD			<LOD			<LOD
		17(18)-EpETE	<LOD			<LOD			<LOD			3.68489	±	0.265349	4.40766	±	0.667668	<LOD
		18-HEPE	27.8355	±	0.488073	34.3642	±	2.64473	35.359	±	2.88708	126.53	±	4.80449	187.382	±	13.1901	210.844	±	9.0912
	SPM	LXA5	<LOD			<LOD			<LOD			28.9246	±	2.34745	7.33322	±	0.778106	11.8457	±	0.500139
		RvE1	13.4047	±	2.12413	32.4364	±	16.4511	59.5154	±	0.660646	26.8758	±	0.389015	50.8224	±	2.48844	14.5731	±	1.52787
		RvE2	<LOD			<LOD			<LOD			41.041	±	0.737271	181.448	±	27.2989	32.9091	±	1.17903
		RvE3	5.98985	±	2.27708	<LOD			6.25665	±	1.34291	6.20519	±	1.13339	5.50768	±	0.79086	3.6261	±	0.489227
	Non-enzymatic	9-HEPE	23.5878	±	0.900443	33.9368	±	1.18518	31.7263	±	1.08452	63.8312	±	3.61037	16.82	±	2.01775	21.6122	±	0.999552
		11-HEPE	21.6109	±	2.85047	22.5477	±	4.05641	32.1448	±	2.88775	37.76	±	3.88984	29.7473	±	1.61828	24.1482	±	3.14172
DHA 22:6n-3	5-LOX	4-HDoHE	66.6951	±	1.50131	72.6559	±	11.2036	73.7844	±	14.2176	99.1902	±	7.47148	90.2539	±	9.22749	1036.3	±	84.5441
		7-HDoHE	19.1943	±	0.54713	21.1378	±	2.20661	33.3827	±	5.22268	34.7194	±	2.03377	39.2211	±	5.82672	646.128	±	98.9306
	12-LOX	14-HDoHE	24.9612	±	1.51912	40.3121	±	0.740798	39.1588	±	1.98871	34.2331	±	2.63271	33.5594	±	1.18376	49.8506	±	2.37922
	15-LOX	17-HDoHE	<LOD			<LOD			<LOD			<LOD			<LOD			13.5168	±	1.54849
	CYP	7(8)-EpDPE	<LOD			23.3768	±	2.02551	24.1839	±	11.2869	13.1085	±	4.9804	<LOD			11.7205	±	3.95953
		10(11)-EpDPE	<LOD			8.37399	±	3.23904	<LOD			<LOD			<LOD			<LOD
		13(14)-EpDPE	5.8917	±	3.1228	<LOD			<LOD			<LOD			<LOD			<LOD
		16(17)-EpDPE	<LOD			<LOD			<LOD			<LOD			8.33822	±	1.15103	7.06974	±	1.77542
		19(20)-EpDPE	<LOD			5.12909	±	0.566523	5.88992	±	1.11302	6.28538	±	0.60611	<LOD			<LOD
		19_20-DiHDoPE	21.6514	±	0.751724	18.8232	±	2.67215	19.5762	±	2.88831	21.5494	±	1.91474	27.3072	±	0.61208	70.5332	±	3.01077
	SPM	RvD1 & AT-RvD1	10.0305	±	2.558	<LOD			7.28108	±	0.427628	5.94707	±	0.907328	<LOD			15.3085	±	2.33414
		RvD2	<LOD			<LOD			<LOD			<LOD			12.1717	±	0.741795	<LOD
		RvD3	<LOD			9.95692	±	0.546514	8.1649	±	1.96612	<LOD			<LOD			16.3103	±	3.84479
		RvD4	<LOD			<LOD			<LOD			<LOD			5.64356	±	0.901907	<LOD
		RvD5	5.01801	±	0.858147	9.34828	±	1.52894	<LOD			<LOD			4.74775	±	0.5257	63.6402	±	2.32151
		8-oxoRvD1	<LOD			<LOD			5.72313	±	0.83298	3.52623	±	0.297789	4.23341	±	0.097618	17.1519	±	1.27671
		17-oxoRvD1	<LOD			12.9673	±	2.09006	<LOD			<LOD			<LOD			5.22448	±	0.215041
		RvD6 (4_17-DiHDoHE)	<LOD			14.1279	±	2.2483	10.155	±	3.27133	12.8276	±	4.69076	<LOD			6.12356	±	1.23715
		AT-RvD3	5.76115	±	1.58341	5.22556	±	1.11643	5.87528	±	2.147	<LOD			7.14816	±	0.530028	20.3742	±	2.46729
		AT-RvD4	<LOD			<LOD			<LOD			19.7153	±	0.598787	9.74904	±	1.15536	<LOD
		AT-RvD6 (4_17-DiHDoHE)	<LOD			<LOD			<LOD			10.566	±	2.062	41.2099	±	1.97002	6.13673	±	0.185083
		PD1	<LOD			<LOD			<LOD			<LOD			<LOD			8.03513	±	2.1627
		PDx(10S_17S-DiHDoHE)	<LOD			<LOD			<LOD			<LOD			<LOD			45.5215	±	8.04967
		AT-PD1	<LOD			<LOD			<LOD			<LOD			<LOD			3.94212	±	0.676422
		22-OH-PD1	<LOD			<LOD			<LOD			<LOD			<LOD			<LOD
		Maresin1	5.3982	±	0.357107	<LOD			<LOD			<LOD			<LOD			<LOD
		Maresin2	<LOD			<LOD			7.43901	±	0.326816	5.83362	±	0.380545	4.37152	±	0.846474	14.8548	±	1.93925
	Non-enzymatic	8-HDoHE	34.3141	±	3.29916	64.4187	±	14.2675	79.5328	±	10.9932	89.9261	±	3.5684	133.672	±	9.12026	425.366	±	73.573
		10-HDoHE	26.9737	±	1.95546	31.3824	±	3.44873	31.2732	±	4.93656	35.6574	±	3.92554	36.1502	±	1.47815	85.2384	±	4.588
		11-HDoHE	22.2063	±	3.21642	24.9068	±	2.44691	32.8193	±	6.08425	31.1911	±	3.59082	33.5415	±	2.28868	58.0813	±	5.37557
		13-HDoHE	12.7435	±	0.852718	25.657	±	6.18298	25.5687	±	4.88412	28.758	±	1.75957	24.8703	±	1.16856	111.328	±	10.1299
		16-HDoHE	58.715	±	11.323	69.7185	±	6.23435	74.1556	±	3.77261	73.9505	±	8.56611	78.3728	±	6.92507	312.761	±	36.9856
		20-HDoHE	25.2736	±	3.29167	39.3092	±	8.24757	38.6536	±	0.876061	48.6058	±	5.97927	45.9226	±	2.62107	206.145	±	15.8932
DPA 22:5n-3	SPM	AT-RvD5(n-3_DPA) (7_17-DiHDoPE)	4.3942	±	0.374847	<LOD			5.44686	±	0.16884	3.83666	±	0.196081	5.78387	±	0.214758	<LOD
		RvD5(n-3_DPA) (7_17-DiHDoPE)	6.06243	±	1.50316	5.90624	±	0.85256	5.127	±	0.304045	<LOD			10.9222	±	1.34297	<LOD
		PD1(n-3_DPA)	4.33572	±	0.754636	6.30226	±	3.21662	6.29522	±	3.6335	<LOD			<LOD			58.2568	±	7.35392
		MaR1(n-3_DPA)	13.2219	±	1.36108	10.8034	±	0.677297	7.99877	±	0.479841	10.2866	±	2.71703	<LOD			33.2641	±	2.93608
DGLA 20:3n-6	COX	PGE1	<LOD			<LOD			<LOD			<LOD			<LOD			<LOD
		PGF1a	<LOD			<LOD			<LOD			<LOD			<LOD			<LOD
		15-keto PGE1	7.9902	±	3.17305	<LOD			<LOD			74.2845	±	3.60468	27.7128	±	4.34797	18.3338	±	0.87604
		Bicyclo PGE1	5.2359	±	0.970166	14.8241	±	7.93154	23.2599	±	2.01612	32.8252	±	1.15292	45.9688	±	3.17146	59.9578	±	5.81339
		19(R)-hydroxy PGE1	39.2381	±	9.19274	26.9218	±	10.4411	52.1093	±	22.9488	40.7593	±	8.37536	22.456	±	7.81174	37.0111	±	1.13849
		2_3-dinor PGE1	6.73146	±	1.00826	9.13081	±	1.83755	22.6259	±	3.34029	5.06316	±	0.196394	4.11887	±	0.703331	5.05986	±	0.686154
		13_14-dh-PGE1	11.9781	±	1.8013	11.7539	±	3.72436	8.08932	±	0.857595	13.0875	±	0.789435	14.7999	±	3.38835	12.8737	±	1.55337
		13_14-dh-15k-PGE1	<LOD			<LOD			<LOD			<LOD			16.4248	±	2.63939	16.3002	±	0.519592
		D17-PGE1	<LOD			<LOD			<LOD			<LOD			<LOD			<LOD
		15(R)-PGE1	<LOD			<LOD			<LOD			<LOD			<LOD			<LOD
LA (18:2n-6)	12-LOX	9-OxoODE	86.0178	±	1.42607	99.961	±	2.75173	91.5141	±	4.33303	<LOD			72.6399	±	4.14238	84.1553	±	3.13513
	15-LOX	13-HOTrE	60.3476	±	7.92826	39.0794	±	2.44718	38.4434	±	4.17463	33.8162	±	2.30978	33.8118	±	3.45674	29.7616	±	3.57877
		13-OxoODE	<LOD			<LOD			<LOD			<LOD			<LOD			<LOD
	Non-enzymatic	9-HODE	60.7575	±	9.21922	39.7086	±	3.91337	39.9688	±	5.21205	26.4617	±	9.5031	24.6345	±	3.54958	29.5739	±	4.11016
		13-HODE	228.284	±	17.7569	263.933	±	27.7151	265.725	±	16.5053	253.832	±	16.0134	219.142	±	9.08231	218.218	±	11.6687
ALA 18:3n-3	5-LOX	9-OxoOTrE	46.124	±	5.41273	46.5771	±	2.5474	40.7777	±	5.82353	36.933	±	3.7048	34.9753	±	2.18141	21.3713	±	2.70826
		9-HOTrE	<LOD			<LOD			<LOD			<LOD			<LOD			<LOD
	CYP	9(10)-EpOME	183.073	±	20.021	190.419	±	18.6222	227.012	±	20.6059	218.938	±	11.4224	184.655	±	14.3135	221.09	±	30.982
		12(13)-EpOME	25.5813	±	0.389765	25.4971	±	2.20875	21.972	±	2.14184	22.4772	±	2.91888	18.2435	±	0.716143	22.7143	±	3.96176
		9_10-DiHOME	31.2556	±	2.27026	26.8412	±	1.36435	27.5035	±	3.46075	24.8561	±	4.55026	17.1555	±	4.0686	21.0837	±	1.19797
		12_13-DiHOME	16.5859	±	2.0114	20.7773	±	2.70151	20.6717	±	0.802373	27.4178	±	4.41206	20.1097	±	1.43044	31.7793	±	10.3019
GLA 18:3n-6	5-LOX	8-HETrE	75.4223	±	7.53668	102.386	±	11.4504	108.427	±	2.76073	132.427	±	14.5385	162.426	±	18.6313	117.585	±	6.71543
		5-HETrE	571.837	±	99.0724	386.826	±	38.673	315.823	±	90.1707	387.167	±	16.5852	312.667	±	24.9596	311.88	±	11.1787
	15-LOX	13-HOTrE(g)	<LOD			<LOD			<LOD			<LOD			<LOD			<LOD
EDA 20:2n-6	COX	11-HEDE	30.6948	±	0.927969	41.65	±	7.04348	35.7716	±	4.12346	42.6459	±	5.87277	29.6332	±	0.987796	34.4555	±	2.48566
	Non-enzymatic	15-HEDE	15.0602	±	2.62039	27.0074	±	7.76225	21.7138	±	4.01705	25.4997	±	8.17799	18.6437	±	4.08753	20.4514	±	4.5445
		15-OxoEDE	5.34436	±	0.739258	<LOD			<LOD			6.41582	±	0.756924	5.65245	±	0.0598361	<LOD
