## Supplemental Table 2 for "Long-chain Polyunsaturated Fatty Acids Mitigate *In Vitro* Skeletal Muscle Wasting Induced by Colorectal Carcinoma Cells via a 15-LOX-dependent Pathway"

### Sheet: Co-culture vs. C2C12
Analyte	FC	log2(FC)	raw.pval	BH FDR
12-HHTrE	0.17209	-2.5388	0.00013785	0.0125443
17-oxoRvD1	7.223	2.8526	0.00072796	0.0331222
RvD6 (4_17-DiHDoHE)	7.1596	2.8399	0.0012768	0.0387296
LTB4	8.3421	3.0604	0.0026379	0.0486832
15-HEPE	1.8793	0.9102	0.0026749	0.0486832
12-HEPE	2.0082	1.0059	0.0084374	0.127967
PGE2	54.055	5.7564	0.012428	0.142133
8-HETrE	1.6526	0.72474	0.014121	0.142133
D12-PGJ2	15.572	3.9608	0.014895	0.142133
9-HETE	2.1635	1.1133	0.015619	0.142133
13_14-dh-15k-PGE2	13.059	3.7069	0.019126	0.158224
RvD5	11.843	3.5659	0.021279	0.161366
5-HETrE	0.63308	-0.65954	0.024022	0.162103
11-HETE	2.749	1.4589	0.024939	0.162103
10-HDoHE	2.0723	1.0512	0.030752	0.18266
12-HETE	2.0619	1.044	0.032116	0.18266
15-keto PGF2a	22.659	4.502	0.036419	0.184432
9_10-DiHOME	1.6825	0.75057	0.036481	0.184432
11(12)-EpETrE	2.0783	1.0554	0.03852	0.184491
9-HEPE	1.6339	0.70835	0.040597	0.184716
PGF2a	27.134	4.7621	0.047051	0.203888
8-HEPE	1.4139	0.49971	0.055603	0.229994
8-HDoHE	1.7067	0.77125	0.058914	0.230666
11-HDoHE	1.9966	0.99752	0.060835	0.230666
2_3-dinor PGE1	4.27	2.0942	0.064609	0.235177
15-HETE	2.1342	1.0937	0.075836	0.265426
12_13-DiHOME	1.9501	0.96357	0.090641	0.276223
11-HEPE	2.0039	1.0028	0.10624	0.276223
18-HEPE	1.7596	0.81525	0.10866	0.276223
Maresin1	0.26151	-1.9351	0.11641	0.276223
RvD1 & AT-RvD1	0.25525	-1.97	0.11681	0.276223
13-HODE	1.3217	0.4024	0.11734	0.276223
11-dh-TXB2	4.0384	2.0138	0.11749	0.276223
7(8)-EpDPE	4.3269	2.1133	0.11961	0.276223
2_3-dinor TXB2	4.4058	2.1394	0.12027	0.276223
RvD3	4.4181	2.1434	0.12037	0.276223
15-OxoETE	0.21898	-2.1911	0.12165	0.276223
19(R)-OH PGF2a & 20-OH PGF2a	4.6339	2.2122	0.12224	0.276223
AT-RvD5(n-3_DPA) (7_17-DiHDoPE)	0.19894	-2.3296	0.12575	0.276223
16-HDoHE	1.3555	0.43886	0.12813	0.276223
5(S)_6(S)-DiHETE	0.17657	-2.5017	0.13126	0.276223
Bicyclo PGE2	5.9512	2.5732	0.13359	0.276223
15-OxoEDE	0.16683	-2.5836	0.13393	0.276223
13(14)-EpDPE	0.1581	-2.6611	0.13647	0.276223
PGJ2	6.716	2.7476	0.13928	0.276223
11-HEDE	1.1536	0.2062	0.14087	0.276223
11_12-DiHETrE	7.5452	2.9156	0.14466	0.276223
10(11)-EpDPE	7.7192	2.9485	0.1457	0.276223
RvE3	0.11875	-3.074	0.14964	0.277903
19(20)-EpDPE	9.9683	3.3173	0.15682	0.285412
15-keto PGE1	0.084508	-3.5648	0.16375	0.290675
9-OxoOTrE	1.3597	0.44325	0.1661	0.290675
19(R)-OH PGE2 & 20-OH PGE2	0.74707	-0.42069	0.1744	0.298414
PGA2	18.527	4.2116	0.18002	0.298414
8_9-DiHETrE	1.3848	0.46966	0.18036	0.298414
8-isoPGF2a & 11bPGF2a	20.879	4.384	0.18395	0.298919
8-HETE	1.6668	0.73708	0.2299	0.363984
11(12)-EpETE	1.5453	0.62792	0.23199	0.363984
6-keto PGF1a	5.07	2.342	0.24374	0.375938
5-HETE	4.7968	2.2621	0.28155	0.427017
9-HODE	0.76251	-0.39117	0.30642	0.453356
5(S)_12(S)-DiHETE	0.57312	-0.80309	0.30888	0.453356
19(R)-hydroxy PGE1	0.61208	-0.70821	0.3272	0.472622
19_20-DiHDoPE	1.4362	0.52229	0.39843	0.566518
14-HDoHE	1.2952	0.37318	0.41558	0.581812
Bicyclo PGE1	5.9786	2.5798	0.42646	0.587998
PD1(n-3_DPA)	5.5231	2.4655	0.43357	0.588879
PGF3a	1.3851	0.47	0.47043	0.629546
13_14-dh-PGE1	1.3756	0.46003	0.49027	0.646588
11-dh-2_3-dinor TXB2	0.66605	-0.58631	0.55761	0.724893
8(S)_15(S)-DiHETE	0.87681	-0.18966	0.59814	0.76663
20-HDoHE	1.1183	0.16131	0.67975	0.85164
15-HEDE	1.2707	0.34561	0.69294	0.85164
5-oxoETE	2.3485	1.2318	0.69304	0.85164
iPF-VI	1.9523	0.96519	0.70404	0.85164
5(S)_15(S)-DiHEPE	0.94608	-0.079963	0.71126	0.85164
7-HDoHE	1.0739	0.10287	0.74989	0.858467
14(15)-EpETrE	2.1277	1.0893	0.75703	0.858467
4-HDoHE	1.0892	0.12332	0.76051	0.858467
LTB5	1.0518	0.07281	0.76412	0.858467
13-HDoHE	1.015	0.021474	0.76413	0.858467
9(10)-EpOME	0.98078	-0.028004	0.78957	0.87623
9-OxoODE	1.3763	0.46075	0.81434	0.892831
AT-RvD3	2.2003	1.1377	0.82617	0.895017
TXB2	0.98822	-0.017098	0.84933	0.902667
MaR1(n-3_DPA)	1.2717	0.34675	0.85307	0.902667
tetranor 12-HETE	1.3812	0.46596	0.87671	0.917019
RvE1	2.498	1.3208	0.93524	0.961435
12(13)-EpOME	0.99675	-0.0046935	0.94058	0.961435
13-HOTrE	0.9796	-0.02973	0.95087	0.961435
RvD5(n-3_DPA) (7_17-DiHDoPE)	1.1583	0.21207	0.98695	0.98695

### Sheet: ARA vs. VEH
Analyte	FC	log2(FC)	raw.pval	BH FDR
Maresin2	6.473	2.6944	0.00010975	0.0082256
8_9-DiHETrE	0.15259	-2.7122	0.00019803	0.0082256
AT-LXB4	7.0109	2.8096	0.00025705	0.0082256
LXA4	7.3505	2.8778	0.00044761	0.0107426
17-oxoRvD1	0.13845	-2.8526	0.00072796	0.0132515
PGD2	8.0619	3.0111	0.00082822	0.0132515
12-HHTrE	8.373	3.0657	0.0012512	0.0171593
5(S)_15(S)-DiHEPE	0.12527	-2.9969	0.0018381	0.0220572
RvD5	0.11847	-3.0775	0.0021811	0.0232651
AT-RvD5(n-3_DPA) (7_17-DiHDoPE)	10.679	3.4167	0.0024572	0.0235891
8-oxoRvD1	11.508	3.5246	0.004008	0.0349789
LTB4	3.5054	1.8096	0.012736	0.0966055
2_3-dinor PGE1	5.2533	2.3932	0.013082	0.0966055
13_14-dh-15k-PGE2	6.1896	2.6298	0.025155	0.15808
11-HETE	2.5404	1.345	0.027142	0.15808
6-keto PGF1a	8.0717	3.0129	0.027643	0.15808
D12-PGJ2	5.7601	2.5261	0.028191	0.15808
iPF-VI	5.7867	2.5327	0.02964	0.15808
15-keto PGF2a	6.4225	2.6831	0.036339	0.168192
PGE2	6.2761	2.6499	0.036638	0.168192
PGF2a	7.323	2.8724	0.039179	0.168192
tetranor 12-HETE	3.9024	1.9644	0.039192	0.168192
15-HETE	2.1947	1.1341	0.040296	0.168192
5-HETE	5.4446	2.4448	0.043844	0.170258
Bicyclo PGE2	6.4181	2.6822	0.044338	0.170258
9-HETE	1.8533	0.89011	0.050203	0.180452
PGJ2	6.2483	2.6435	0.050752	0.180452
8-HETE	2.196	1.1349	0.059324	0.203397
9-HEPE	1.3269	0.40804	0.063411	0.208989
8-HETrE	1.3464	0.42907	0.067389	0.208989
11-HEPE	1.9805	0.98589	0.07115	0.208989
PGA2	6.3362	2.6636	0.071578	0.208989
5-oxoETE	4.4268	2.1462	0.07184	0.208989
Bicyclo PGE1	4.2222	2.078	0.076408	0.21574
11_12-DiHETrE	3.9998	1.9999	0.092442	0.253555
13-HDoHE	1.5679	0.64879	0.11322	0.256576
5_6-DiHETrE	3.7121	1.8922	0.11614	0.256576
6_15-diketo PGFa	3.7278	1.8983	0.11617	0.256576
RvE3	3.75	1.9069	0.11621	0.256576
RvD1 & AT-RvD1	3.8535	1.9462	0.11652	0.256576
11-dh-TXB2	0.24762	-2.0138	0.11749	0.256576
8(S)_15(S)-DiHETE	0.24575	-2.0247	0.11769	0.256576
15-OxoETE	4.0783	2.028	0.11775	0.256576
20-hydroxy LTB4	4.3627	2.1252	0.11991	0.256576
2_3-dinor TXB2	0.22698	-2.1394	0.12027	0.256576
11-dh TXB3	5.3733	2.4258	0.1288	0.266778
11(12)-EpETE	1.2833	0.35991	0.13061	0.266778
5_6-DiHETE(EPA)	6.8208	2.7699	0.14002	0.274932
11-HEDE	1.128	0.17377	0.14033	0.274932
10(11)-EpDPE	0.12955	-2.9485	0.14573	0.279802
15-HEPE	1.1602	0.21433	0.14874	0.279981
13_14-dh-PGE1	1.6931	0.7597	0.15176	0.280172
8-HDoHE	1.4939	0.57911	0.15565	0.281932
5(S)_12(S)-DiHETE	2.0587	1.0417	0.1666	0.296178
12-HETE	1.4323	0.51829	0.18269	0.318877
9(10)-EpOME	1.2218	0.28903	0.21561	0.3664
15-HEDE	0.54421	-0.87778	0.21755	0.3664
7-HDoHE	1.5352	0.61846	0.22451	0.371603
12(13)-EpOME	1.1459	0.19642	0.22882	0.372317
16-HDoHE	1.3317	0.41323	0.23961	0.383376
LTB5	1.2078	0.27244	0.25102	0.395048
11-dh-2_3-dinor TXB2	1.739	0.79823	0.26218	0.405956
19(R)-hydroxy PGE1	2.9923	1.5812	0.29218	0.445227
RvD6 (4_17-DiHDoHE)	0.64463	-0.63345	0.32538	0.48807
11(12)-EpETrE	1.4484	0.53449	0.33061	0.488286
19(R)-OH PGE2 & 20-OH PGE2	1.5116	0.59605	0.35019	0.509367
TXB2	0.70841	-0.49735	0.36537	0.523515
14-HDoHE	1.2581	0.33126	0.37888	0.5328
9_10-DiHOME	1.1894	0.25025	0.38295	0.5328
9-OxoOTrE	0.87794	-0.18781	0.44663	0.612521
RvE1	5.5922	2.4834	0.49281	0.64971
8-HEPE	1.1061	0.14549	0.49376	0.64971
20-HDoHE	1.1737	0.23105	0.49405	0.64971
8-isoPGF2a & 11bPGF2a	5.3828	2.4284	0.50147	0.650556
11-HDoHE	1.1475	0.19844	0.62781	0.803597
13-HOTrE	1.0624	0.08737	0.64191	0.810834
4-HDoHE	1.0846	0.11717	0.6962	0.86799
19(20)-EpDPE	1.5693	0.65013	0.73967	0.910363
14(15)-EpETrE	1.5049	0.58966	0.75547	0.918039
13-HODE	1.0381	0.053944	0.8031	0.958009
5-HETrE	1.0459	0.064692	0.80832	0.958009
RvD3	0.72942	-0.45519	0.82363	0.960497
7(8)-EpDPE	0.80081	-0.32047	0.84607	0.960497
19(R)-OH PGF2a & 20-OH PGF2a	1.4536	0.53959	0.85209	0.960497
12_13-DiHOME	1.1297	0.17596	0.85876	0.960497
18-HEPE	0.91176	-0.13328	0.86687	0.960497
MaR1(n-3_DPA)	1.2326	0.30175	0.87045	0.960497
AT-RvD3	0.62479	-0.67856	0.89629	0.971736
10-HDoHE	0.97501	-0.036509	0.90088	0.971736
12-HEPE	1.0069	0.0098754	0.9212	0.97747
9-HODE	0.99609	-0.0056498	0.92656	0.97747
PGF3a	0.97114	-0.042253	0.96535	0.99902
PD1(n-3_DPA)	1.1259	0.17103	0.98601	0.99902
RvD5(n-3_DPA) (7_17-DiHDoPE)	0.8485	-0.23702	0.99337	0.99902
9-OxoODE	1.0072	0.010334	0.9937	0.99902
19_20-DiHDoPE	0.94535	-0.08108	0.99902	0.99902

### Sheet: EPA vs. VEH
Analyte	FC	log2(FC)	raw.pval	BH FDR
LXA5	5.3783	2.4271	1.274e-06	0.00011388
PGD3	5.3848	2.4289	2.1855e-06	0.00011388
RvE3	5.416	2.4372	3.3423e-06	0.000115787
5(S)_6(S)-DiHETE	5.8025	2.5367	1.6991e-05	0.000442
20-HETE	5.7373	2.5204	2.2e-05	0.0004576
Maresin2	5.6922	2.509	4.1296e-05	0.0006994
LTB5	51.718	5.6926	5.2183e-05	0.0006994
15-oxo LXA4	5.9644	2.5764	5.375e-05	0.0006994
9-HEPE	8.1834	3.0327	6.519e-05	0.000753422
LXA4	6.1744	2.6263	0.00012245	0.00127348
AT-LXB4	5.831	2.5437	0.00017726	0.00167591
15-epi LXA4	5.8764	2.5549	0.00020097	0.00174174
PGD2	6.1842	2.6286	0.00027326	0.00218608
18-HEPE	18.884	4.2391	0.0003323	0.00246851
15-OxoEDE	6.9919	2.8057	0.00044531	0.00308748
11(12)-EpETE	9.9576	3.3158	0.00051072	0.00331968
RvE2	7.255	2.859	0.00064175	0.00379288
8-HEPE	5.6305	2.4933	0.00067776	0.00379288
17-oxoRvD1	0.13845	-2.8526	0.00072796	0.00379288
5-HEPE	7.9933	2.9988	0.0007294	0.00379288
15d-D12_14-PGJ2	9.2914	3.2159	0.0015174	0.00751474
5(S)_15(S)-DiHEPE	0.12527	-2.9969	0.0018382	0.00868967
RvD5	0.11847	-3.0775	0.0021811	0.00986237
PGF3a	0.1351	-2.8879	0.0026022	0.0111222
12-HEPE	3.6525	1.8689	0.0026736	0.0111222
11-HEPE	6.77	2.7592	0.0040789	0.0163156
15-HEPE	3.0061	1.5879	0.0064705	0.0249234
RvE1	59.746	5.9008	0.0099461	0.0369427
iPF-VI	0.061531	-4.0225	0.020771	0.0744891
8-HDoHE	2.032	1.0229	0.023668	0.0820491
13_14-dh-15k-PGE2	5.4832	2.455	0.02551	0.0855819
9-OxoOTrE	0.73159	-0.45089	0.034652	0.112619
8-HETrE	1.4204	0.50632	0.036436	0.114829
Bicyclo PGE1	5.7216	2.5164	0.043049	0.131679
PGF2a	0.036854	-4.7621	0.047051	0.139809
16-HDoHE	1.6155	0.69196	0.050183	0.144973
7-HDoHE	1.4762	0.56188	0.061284	0.172258
11-dh-TXB2	0.24762	-2.0138	0.11749	0.258106
8(S)_15(S)-DiHETE	0.24575	-2.0247	0.11769	0.258106
9-OxoODE	0.24286	-2.0418	0.11802	0.258106
8-oxoRvD1	4.1549	2.0548	0.11829	0.258106
AT-RvD4	4.1593	2.0563	0.11832	0.258106
15-keto PGE1	4.3271	2.1134	0.11962	0.258106
2_3-dinor TXB2	0.22698	-2.1394	0.12027	0.258106
RvD3	0.22634	-2.1434	0.12037	0.258106
12-HHTrE	4.4324	2.1481	0.12049	0.258106
PD1(n-3_DPA)	0.22382	-2.1596	0.1208	0.258106
13-HDoHE	1.5516	0.63378	0.12213	0.258106
AT-RvD5(n-3_DPA) (7_17-DiHDoPE)	4.8995	2.2926	0.12461	0.258106
17(18)-EpETE	5.3959	2.4319	0.12899	0.258106
Bicyclo PGE2	0.16803	-2.5732	0.13359	0.258106
AT-RvD6 (4_17-DiHDoHE)	6.1581	2.6225	0.1352	0.258106
RvD1 & AT-RvD1	6.4267	2.6841	0.13721	0.258106
4-HDoHE	1.3605	0.4441	0.13723	0.258106
19(R)-OH PGE2 & 20-OH PGE2	1.2144	0.28024	0.13817	0.258106
15-keto PGF2a	2.3124	1.2094	0.13898	0.258106
10(11)-EpDPE	0.12955	-2.9485	0.14575	0.26303
RvD5(n-3_DPA) (7_17-DiHDoPE)	0.12671	-2.9804	0.14669	0.26303
5-oxoETE	0.11762	-3.0878	0.15	0.264407
8_9-DiHETrE	1.5186	0.60271	0.16685	0.285011
AT-RvD3	0.077354	-3.6924	0.16717	0.285011
PGA2	0.053974	-4.2116	0.18002	0.301969
8-isoPGF2a & 11bPGF2a	0.047895	-4.384	0.18395	0.303663
6-keto PGF1a	0.17154	-2.5434	0.19737	0.320726
9_10-DiHOME	0.71053	-0.49302	0.23955	0.376139
19(R)-hydroxy PGE1	2.1111	1.078	0.23975	0.376139
11-HDoHE	1.2595	0.33287	0.24232	0.376139
14-HDoHE	1.3753	0.45975	0.28306	0.432915
13-HOTrE	1.0803	0.1114	0.30889	0.465573
11_12-DiHETrE	1.6922	0.75888	0.32806	0.484245
20-HDoHE	1.2437	0.31463	0.33059	0.484245
tetranor 12-HETE	1.292	0.36962	0.36156	0.522253
13_14-dh-PGE1	1.5384	0.62142	0.3732	0.531046
D12-PGJ2	0.39297	-1.3475	0.37786	0.531046
12-HETE	1.1875	0.24788	0.39996	0.548805
2_3-dinor PGE1	0.67074	-0.57618	0.40105	0.548805
9-HODE	0.73013	-0.45377	0.40885	0.552213
12_13-DiHOME	1.4033	0.48887	0.43198	0.575973
14(15)-EpETrE	1.0779	0.10821	0.45755	0.602344
11-HEDE	1.1342	0.18165	0.49581	0.639176
19_20-DiHDoPE	1.3433	0.42576	0.49782	0.639176
RvD6 (4_17-DiHDoHE)	0.80311	-0.31633	0.51279	0.650368
5-HETrE	1.0892	0.12327	0.53439	0.669597
PGJ2	5.894	2.5592	0.55541	0.686865
PGE2	0.90241	-0.14814	0.56138	0.686865
15-HEDE	0.75331	-0.40868	0.57722	0.698033
8-HETE	1.0847	0.11727	0.60077	0.716926
9-HETE	1.0754	0.10484	0.60663	0.716926
10-HDoHE	1.1339	0.18134	0.65603	0.766597
LTB4	0.79884	-0.32402	0.67518	0.780208
5(S)_12(S)-DiHETE	1.684	0.75193	0.74919	0.856217
11(12)-EpETrE	0.89403	-0.16161	0.77573	0.876912
15-HETE	1.018	0.025669	0.80784	0.903391
9(10)-EpOME	1.0586	0.082186	0.83283	0.921429
11-dh-2_3-dinor TXB2	0.77218	-0.373	0.84533	0.921843
TXB2	0.96113	-0.057195	0.85819	0.921843
19(20)-EpDPE	1.0844	0.11696	0.86665	0.921843
11-HETE	0.89633	-0.1579	0.86866	0.921843
19(R)-OH PGF2a & 20-OH PGF2a	0.86465	-0.20981	0.89492	0.933462
12(13)-EpOME	1.0318	0.045172	0.89756	0.933462
MaR1(n-3_DPA)	1.3451	0.42772	0.92862	0.956203
7(8)-EpDPE	1.0877	0.12129	0.94058	0.959023
13-HODE	0.99219	-0.011313	0.97411	0.983567
5-HETE	0.54454	-0.87689	0.99288	0.99288

### Sheet: DPA vs. VEH
Analyte	FC	log2(FC)	raw.pval	BH FDR
15-epi LXA4	5.1477	2.3639	6.4245e-08	6.8694e-06
AT-LXB4	5.2249	2.3854	3.7551e-07	1.4017e-05
5-HEPE	5.206	2.3802	3.9335e-07	1.4017e-05
15d-D12_14-PGJ2	5.3063	2.4077	1.1195e-06	2.996e-05
AT-RvD6 (4_17-DiHDoHE)	5.3042	2.4071	2.3439e-06	5.0076e-05
RvD2	5.2735	2.3988	3.7214e-06	6.634e-05
PGD2	5.3039	2.407	4.3648e-06	6.66457e-05
RvE2	5.4371	2.4428	1.0829e-05	0.00014445
AT-RvD4	5.8197	2.5409	2.2561e-05	0.000268689
LXA5	5.8998	2.5607	3.9154e-05	0.00041944
LTB5	23.035	4.5258	4.3347e-05	0.000421191
13_14-dh-15k-PGE1	6.0566	2.5985	4.878e-05	0.000435133
LXA4	6.1431	2.619	5.4895e-05	0.000451869
20-HETE	6.0529	2.5976	7.3712e-05	0.000563279
9-HEPE	2.5085	1.3268	0.00012949	0.000923695
16(17)-EpDPE	5.9192	2.5654	0.00026158	0.00169626
18-HEPE	32.534	5.0239	0.0002695	0.00169626
17-oxoRvD1	0.13845	-2.8526	0.00072796	0.00432732
5(S)_6(S)-DiHETE	8.347	3.0613	0.00086727	0.0048841
15-HEPE	2.0533	1.038	0.00095697	0.00511979
15-keto PGE2	7.4176	2.891	0.0011496	0.00585749
RvD6 (4_17-DiHDoHE)	0.13967	-2.8399	0.0012768	0.00620989
8-HEPE	2.5631	1.3579	0.0017489	0.00813619
5(S)_15(S)-DiHEPE	0.12527	-2.9969	0.0018382	0.00819531
RvE3	9.8676	3.3027	0.0021142	0.00885158
Maresin2	7.661	2.9375	0.0022857	0.00885158
8-HDoHE	3.5633	1.8332	0.0023083	0.00885158
11(12)-EpETE	2.879	1.5256	0.0023163	0.00885158
PGF3a	0.1351	-2.8879	0.0026022	0.00960122
15-oxo LXA4	11.916	3.5748	0.0038326	0.0136696
11-HEPE	4.4434	2.1517	0.0062	0.0212622
12-HEPE	2.1867	1.1287	0.0063588	0.0212622
16-HDoHE	2.0164	1.0118	0.0098328	0.0318821
Bicyclo PGE1	16.45	4.04	0.010453	0.0328962
8-HETrE	1.5121	0.59654	0.013924	0.0425677
RvE1	34.312	5.1006	0.014779	0.0439265
iPF-VI	0.061531	-4.0225	0.020771	0.0600675
6-keto PGF1a	0.041656	-4.5853	0.026934	0.0754871
11-HDoHE	1.8746	0.90658	0.027514	0.0754871
11-HEDE	0.81894	-0.28816	0.037629	0.100658
9-OxoOTrE	0.69443	-0.5261	0.038571	0.100661
7-HDoHE	1.6134	0.69008	0.045862	0.116839
PGF2a	0.036854	-4.7621	0.047051	0.11708
19_20-DiHDoPE	1.981	0.98625	0.072887	0.177248
9(10)-EpOME	0.80562	-0.31183	0.081106	0.192852
19(R)-OH PGE2 & 20-OH PGE2	0.73167	-0.45074	0.088708	0.206343
RvD5(n-3_DPA) (7_17-DiHDoPE)	3.2554	1.7028	0.10943	0.221689
17(18)-EpETE	3.8837	1.9574	0.11665	0.221689
RvD4	4.0013	2.0005	0.11727	0.221689
11-dh-TXB2	0.24762	-2.0138	0.11749	0.221689
8(S)_15(S)-DiHETE	0.24575	-2.0247	0.11769	0.221689
AT-RvD5(n-3_DPA) (7_17-DiHDoPE)	4.1196	2.0425	0.11803	0.221689
15-OxoEDE	4.2556	2.0894	0.11905	0.221689
7(8)-EpDPE	0.23111	-2.1133	0.11962	0.221689
MaR1(n-3_DPA)	0.22801	-2.1328	0.1201	0.221689
2_3-dinor TXB2	0.22698	-2.1394	0.12027	0.221689
RvD3	0.22634	-2.1434	0.12037	0.221689
PD1(n-3_DPA)	0.22382	-2.1596	0.1208	0.221689
19(R)-OH PGF2a & 20-OH PGF2a	0.2158	-2.2122	0.12224	0.221689
8-oxoRvD1	5.2225	2.3847	0.12748	0.224086
15-keto PGE1	5.2527	2.3931	0.12775	0.224086
5(S)_12(S)-DiHETE	2.5788	1.3667	0.13069	0.225546
Bicyclo PGE2	0.16803	-2.5732	0.13359	0.226891
20-HDoHE	1.4859	0.57135	0.13612	0.227576
8(9)-EpETrE	6.7746	2.7601	0.13972	0.230001
10(11)-EpDPE	0.12955	-2.9485	0.14575	0.236292
5-oxoETE	0.11762	-3.0878	0.15	0.239552
19(20)-EpDPE	0.10032	-3.3173	0.15688	0.246379
12(13)-EpOME	0.84068	-0.25037	0.15888	0.246379
9-HODE	0.63172	-0.66264	0.16564	0.252728
9_10-DiHOME	0.80026	-0.32146	0.17	0.252728
13-HOTrE	0.81586	-0.2936	0.17006	0.252728
PGA2	0.053974	-4.2116	0.18002	0.263865
13_14-dh-PGE1	1.5421	0.6249	0.18505	0.267572
LTB4	1.5631	0.64445	0.2044	0.291611
10-HDoHE	1.2354	0.305	0.24167	0.340246
4-HDoHE	1.2796	0.35572	0.26397	0.364843
5-HETrE	1.0763	0.10602	0.26596	0.364843
13-HODE	0.86377	-0.21128	0.34522	0.467576
14(15)-EpETrE	1.3373	0.41936	0.37755	0.502451
15-HEDE	0.62385	-0.68072	0.38036	0.502451
11(12)-EpETrE	1.2018	0.26522	0.38597	0.503644
14-HDoHE	1.1857	0.24579	0.39208	0.505453
9-HETE	1.1508	0.20262	0.40458	0.515358
11_12-DiHETrE	1.2012	0.26443	0.42812	0.538928
8-HETE	1.1751	0.23279	0.43649	0.543075
D12-PGJ2	0.45144	-1.1474	0.48561	0.597244
tetranor 12-HETE	1.1552	0.20814	0.49624	0.602578
11-dh-2_3-dinor TXB2	1.3221	0.40282	0.50121	0.602578
PGE2	0.30876	-1.6955	0.51192	0.608616
TXB2	0.87982	-0.18472	0.52293	0.614874
12-HETE	1.122	0.16602	0.53452	0.62167
9-OxoODE	1.0733	0.10202	0.58498	0.673042
13_14-dh-15k-PGE2	0.96998	-0.043975	0.60054	0.683593
15-HETE	0.80215	-0.31805	0.60989	0.686929
RvD5	0.82557	-0.27654	0.62884	0.700895
PGJ2	2.2466	1.1677	0.64995	0.71222
AT-RvD3	2.0954	1.0672	0.65717	0.71222
8_9-DiHETrE	1.0119	0.017077	0.65897	0.71222
15-keto PGF2a	0.40668	-1.298	0.77156	0.818878
8-isoPGF2a & 11bPGF2a	0.30264	-1.7243	0.77296	0.818878
13-HDoHE	1.0762	0.10595	0.82182	0.861402
12_13-DiHOME	0.92756	-0.10848	0.8292	0.861402
11-HETE	0.90563	-0.143	0.92255	0.932656
5-HETE	0.50104	-0.99701	0.92386	0.932656
19(R)-hydroxy PGE1	1.2091	0.27388	0.92394	0.932656
2_3-dinor PGE1	0.95091	-0.072625	0.97881	0.97881

### Sheet: DHA vs. VEH
Analyte	FC	log2(FC)	raw.pval	BH FDR
PDx(10S_17S-DiHDoHE)	5.1151	2.3548	9.3098e-08	5.0191e-06
20-HETE	5.1881	2.3752	9.4738e-08	5.0191e-06
Maresin2	5.4276	2.4403	2.2665e-06	8.02067e-05
7-HDoHE	146.4	7.1938	5.1616e-06	0.000116953
RvE2	5.4262	2.4399	5.8825e-06	0.000116953
8-oxoRvD1	5.307	2.4079	6.6241e-06	0.000116953
LXA4	5.6039	2.4864	9.6504e-06	0.000146129
LTB5	82.404	6.3646	1.2048e-05	0.000159
8-HDoHE	117.7	6.879	1.9158e-05	0.000226133
16-HDoHE	82.853	6.3725	2.319e-05	0.00024592
LXA5	5.9893	2.5824	3.5025e-05	0.000322417
15-epi LXA4	5.7042	2.512	3.654e-05	0.000322417
AT-LXB4	5.5236	2.4656	4.5757e-05	0.000373446
5(S)_6(S)-DiHETE	5.9708	2.5779	5.8071e-05	0.000435307
13-HDoHE	22.524	4.4934	6.1595e-05	0.000435307
17-HDoHE	5.9147	2.5643	6.8511e-05	0.000453813
20-HDoHE	50.563	5.66	7.4974e-05	0.000467647
11-HDoHE	31.831	4.9924	8.5475e-05	0.0005035
RvD1 & AT-RvD1	6.3682	2.6709	9.4392e-05	0.000526653
4-HDoHE	23.391	4.5479	0.00010314	0.000546642
9-HEPE	4.2354	2.0825	0.00012227	0.000617172
PGD2	5.7362	2.5201	0.0001331	0.0006413
18-HEPE	40.222	5.3299	0.00017051	0.000785829
PGD3	6.8042	2.7664	0.00021167	0.000934876
AT-RvD6 (4_17-DiHDoHE)	5.9416	2.5708	0.00025231	0.00100908
19_20-DiHDoPE	29.705	4.8927	0.00026604	0.00100908
RvD5	38.078	5.2509	0.00026946	0.00100908
10-HDoHE	18.875	4.2384	0.00027463	0.00100908
5-HEPE	7.0553	2.8187	0.00027607	0.00100908
14-HDoHE	20.479	4.3561	0.0003174	0.00112148
8-HEPE	5.466	2.4505	0.00036232	0.00120055
RvD3	918.81	9.8436	0.00036243	0.00120055
PD1	7.2993	2.8678	0.00040037	0.00128604
11(12)-EpETE	4.4981	2.1693	0.00056608	0.00176484
5(S)_15(S)-DiHEPE	0.12527	-2.9969	0.0018382	0.00544899
16(17)-EpDPE	8.32	3.0566	0.0018506	0.00544899
9-OxoOTrE	0.50859	-0.97544	0.0023175	0.00663932
PGF3a	0.1351	-2.8879	0.0026022	0.00725877
AT-RvD3	265.56	8.0529	0.0031892	0.00866808
PD1(n-3_DPA)	30.807	4.9452	0.0037626	0.00997089
15-HEPE	4.3869	2.1332	0.0053525	0.0135707
11-HEPE	5.2585	2.3947	0.0053772	0.0135707
MaR1(n-3_DPA)	21.034	4.3946	0.0055051	0.0135707
RvD6 (4_17-DiHDoHE)	3.3088	1.7263	0.0067161	0.0161797
Bicyclo PGE1	19.566	4.2903	0.0088894	0.0209395
12-HEPE	2.6956	1.4306	0.010708	0.024675
9_10-DiHOME	0.5546	-0.85049	0.011522	0.0259858
iPF-VI	0.061531	-4.0225	0.020771	0.0458693
8-HETrE	1.5537	0.6357	0.024524	0.0530519
6-keto PGF1a	0.055535	-4.1705	0.055549	0.117764
12(13)-EpOME	0.78724	-0.34513	0.10334	0.208994
AT-PD1	3.7326	1.9002	0.11617	0.208994
15-keto PGE1	3.7336	1.9006	0.11617	0.208994
13_14-dh-15k-PGE1	3.7951	1.9241	0.11632	0.208994
5(S)_15(S)-DiHETE	3.8604	1.9488	0.11655	0.208994
5(S)_12(S)-DiHETE	0.25602	-1.9657	0.11675	0.208994
11-dh-TXB2	0.24762	-2.0138	0.11749	0.208994
8(S)_15(S)-DiHETE	0.24575	-2.0247	0.11769	0.208994
15-oxo LXA4	4.1016	2.0362	0.11791	0.208994
RvE3	4.2386	2.0836	0.11891	0.208994
2_3-dinor TXB2	0.22698	-2.1394	0.12027	0.208994
8(9)-EpETrE	4.7318	2.2424	0.12313	0.210513
Bicyclo PGE2	0.16803	-2.5732	0.13359	0.22477
tetranor 12-HETE	1.8821	0.91236	0.13989	0.231693
10(11)-EpDPE	0.12955	-2.9485	0.14574	0.235593
RvD5(n-3_DPA) (7_17-DiHDoPE)	0.12671	-2.9804	0.14669	0.235593
19(20)-EpDPE	0.10032	-3.3173	0.15687	0.243315
TXB2	0.78054	-0.35745	0.15768	0.243315
9(10)-EpOME	0.80896	-0.30586	0.16003	0.243315
17-oxoRvD1	0.40107	-1.3181	0.16068	0.243315
13-HOTrE	0.86413	-0.21068	0.19251	0.287409
2_3-dinor PGE1	0.48131	-1.0549	0.20337	0.299406
D12-PGJ2	0.29276	-1.7722	0.21256	0.308649
11_12-DiHETrE	1.7221	0.78418	0.25185	0.360758
PGF2a	0.14388	-2.7971	0.26559	0.373204
12-HETE	1.2718	0.34687	0.26758	0.373204
RvE1	1.4495	0.5356	0.27749	0.381999
5-HETrE	0.64891	-0.6239	0.2975	0.404295
9-HODE	0.73441	-0.44533	0.30829	0.412181
19(R)-OH PGE2 & 20-OH PGE2	0.72244	-0.46905	0.31108	0.412181
11-dh-2_3-dinor TXB2	0.46683	-1.099	0.33373	0.436733
19(R)-hydroxy PGE1	1.3649	0.44881	0.37891	0.48981
13-HODE	0.88658	-0.17368	0.40163	0.510983
7(8)-EpDPE	1.5193	0.60345	0.40493	0.510983
PGE2	0.26857	-1.8966	0.42396	0.528703
11-HEDE	1.3119	0.39163	0.48389	0.591188
8_9-DiHETrE	0.81007	-0.30388	0.48522	0.591188
9-HETE	1.1292	0.17524	0.4924	0.593118
PGA2	4.88	2.2869	0.51149	0.604063
11(12)-EpETrE	0.81568	-0.29393	0.51846	0.604063
PGJ2	3.8004	1.9262	0.52394	0.604063
9-OxoODE	1.1502	0.20188	0.52857	0.604063
LTB4	1.1274	0.17299	0.52998	0.604063
19(R)-OH PGF2a & 20-OH PGF2a	1.1037	0.14229	0.55383	0.624532
13_14-dh-PGE1	1.1218	0.16586	0.63391	0.70731
5-oxoETE	0.86816	-0.20397	0.64128	0.70808
12_13-DiHOME	1.2511	0.32323	0.68711	0.750862
8-HETE	1.0387	0.054741	0.70789	0.765677
5-HETE	0.44968	-1.153	0.80222	0.858943
15-HEDE	0.86855	-0.20333	0.8514	0.901453
13_14-dh-15k-PGE2	0.77398	-0.36963	0.86827	0.901453
15-keto PGF2a	0.4648	-1.1053	0.87176	0.901453
15-HETE	0.8924	-0.16423	0.87594	0.901453
14(15)-EpETrE	0.91872	-0.1223	0.93776	0.955794
8-isoPGF2a & 11bPGF2a	0.28004	-1.8363	0.95009	0.959138
11-HETE	0.9387	-0.091267	0.9722	0.9722
